# Chromosomal capture of beneficial genes drives plasmids towards ecological redundancy

**DOI:** 10.1101/2025.01.21.634075

**Authors:** R. Craig MacLean, Cédric Lood, Rachel M. Wheatley

## Abstract

Plasmids are a ubiquitous feature of bacterial genomes, but the evolutionary forces driving genes to become associated with plasmids are poorly understood. To address this problem, we compared the fitness effects of chromosomal and plasmid genes in the plant symbiont *Rhizobium leguminosarum*. Here we show that plasmids are depleted in beneficial genes compared to the chromosome, and this effect is stronger for ancient plasmids compared to recently acquired plasmids. These findings support the hypothesis that evolution drives beneficial genes to become localized to the bacterial chromosome, resulting in a gradual decay in the ecological value of plasmids. These findings question the ecological importance of plasmids and highlight the challenge of understanding how plasmids persist over the long term.
