## Supplementary data 2 data summaries for figures for "Chromosomal capture of beneficial genes drives plasmids towards ecological redundancy"

### Sheet: Raw data
Niche specialist genes			Niche generalist genes
Rhizosphere specific			Nodule general
	Genes			Genes
pRL7	0		pRL7	2
pRL8	1		pRL8	2
pRL9	2		pRL9	6
pRL10	3		pRL10	31
pRL11	4		pRL11	4
pRL12	0		pRL12	8
Chromosome	7		Chromosome	158
Root specific			Rhizosphere and root
	Genes			Genes
pRL7	8		pRL7	0
pRL8	0		pRL8	0
pRL9	1		pRL9	0
pRL10	2		pRL10	0
pRL11	0		pRL11	1
pRL12	1		pRL12	0
Chromosome	11		Chromosome	6
Bacteroid specific			Root progressive
	Genes			Genes
pRL7	0		pRL7	4
pRL8	0		pRL8	1
pRL9	0		pRL9	0
pRL10	7		pRL10	1
pRL11	0		pRL11	0
pRL12	0		pRL12	0
Chromosome	17		Chromosome	27
Nodule bacteria specific			Rhizosphere progressive
	Genes			Genes
pRL7	6		pRL7	1
pRL8	3		pRL8	0
pRL9	0		pRL9	2
pRL10	20		pRL10	1
pRL11	6		pRL11	2
pRL12	10		pRL12	1
Chromosome	97		Chromosome	139

### Sheet: Figure 2
Total beneficial gene counts
		niche
	replicon	rhizosphere	root	nodule	bacteroid		Genes/replicon
	pRL7	1	13	13	7		138
	pRL8	1	1	6	3		139
	pRL9	4	3	8	8		306
	pRL10	4	4	53	40		453
	pRL11	7	3	12	6		620
	pRL12	1	2	19	9		778
	Chromosome	152	183	421	341		4283
	Plasmids	18	26	111	73		2434
Proportion of beneficial genes
	replicon	rhizosphere	root	nodule	bacteroid
	pRL7	0.00724638	0.0942029	0.0942029	0.0507246
	pRL8	0.00719424	0.00719424	0.0431655	0.0215827
	pRL9	0.0130719	0.00980392	0.0261438	0.0261438
	pRL10	0.00883002	0.00883002	0.116998	0.0883002
	pRL11	0.0112903	0.00483871	0.0193548	0.00967742
	pRL12	0.00128535	0.00257069	0.0244216	0.0115681
	Chromosome	0.0354891	0.0427271	0.0982956	0.0796171
	Plasmids	0.00739523	0.010682	0.0456039	0.0299918

### Sheet: Figure 3
Data for 3A,C - Specialist genes
	Observed	Expected	Genes
pRL7	14	4.23225	138
pRL8	4	4.26291	139
pRL9	3	9.38455	306
pRL10	32	13.8928	453
pRL11	10	19.0144	620
pRL12	11	23.8601	778
Chromosome	132	131.353	4283
Total for all specialist genes	206	206	6717
	Observed	Expected	genes
Plasmids	74	74.647	2434
Chromosome	132	131.353	4283
Data for figure 3B,D - Generalist genes
Total for all generalist genes
All
	Observed	Expected	Genes
pRL7	7	8.15632	138
pRL8	3	8.21542	139
pRL9	8	18.0858	306
pRL10	33	26.774	453
pRL11	7	36.6443	620
pRL12	9	45.9827	778
Chromosome	330	253.141	4283
total	397	397	6717
			6717
	Observed	Expected	genes
Plasmids	67	143.859	2434
Chromosome	330	253.141	4283
Data for figure 3E
	Beneficial genes
Replicon	1 niche	2niches	3 niches	4 niches
pRL7	14	2	4	1
pRL8	4	2	1	0
pRL9	3	6	0	2
pRL10	32	31	1	1
pRL11	10	5	0	2
pRL12	11	8	0	1
Chromosome	132	164	27	139
Plasmids	74	54	6	7
Total genes	206	218	33	146
Expected plasmid genes	74.647	78.9954	11.958	0
Data for figure 3F
		Narrow	Broad	Total
Plasmids		54	13	67
Chromosome		164	166	330

### Sheet: Figure 4
Total beneficial genes
	Specialist genes	Generalist Genes	Total beneficial		Total genes/replicon	Acquired
pRL7	14	7	21		138	recent
pRL8	4	3	7		139	recent
pRL9	3	8	11		306	old
pRL10	32	33	65		453	recent
pRL11	10	7	17		620	old
pRL12	11	9	20		778	old
Chromosome	132	330	462		4283
Plasmid origin
		Observed	Expected		Total genes
	Recent	93	42.4629		730
	Ancient	48	98.7116		1704
		141
